# A Machine Learning and Bioinformatic Analysis Reveals an Associated between Cell Surface Receptor Transcript Levels with Drug Response of Breast Cancer Cells and the Drug Off-Target Effects

**DOI:** 10.1101/2022.08.31.506005

**Authors:** Musalula Sinkala, Krupa Naran, Dharanidharan Ramamurthy, Neelakshi Mungra, Darren Martin, Stefan Barth

**Author notes:** **Corresponding author’s e-mail addresses** Bioinformatics, Precision Medicine.

## Abstract

Breast cancer is characterised by varied responses to different anticancer therapies, which may provoke several different off-target effects. We hypothesise that for drugs that target cell surface receptors (CSRs), the different responses of tumours and the adverse events produced by these drugs may be attributed to variations in the transcriptional landscapes of CSRs in both breast tumours and healthy tissues. Here, we use data from various sources to compare the CSR transcriptional landscapes of breast tumours and a range of different non-diseased human tissues. We demonstrate an association between the responses to drug perturbation of breast cancer cell lines and the transcription levels of their targeted CSRs. Furthermore, we reveal important differences in the CSR transcriptional landscapes of primary breast tumour subtypes and the CSR transcriptional landscapes of breast cancer cell lines, which will likely impact the accuracy of drug response predictions. Finally, applying clinical trial data, we expose a link between the expression levels of CSR genes in healthy tissues and adverse reactions of patients to anticancer drugs. Altogether, this approach allows for the isolation of the most suitable CSR target(s) among the expressed transcripts, solely based on the measured dose-responses of cell lines to small molecules, the CSR transcriptional landscape in health patient tissues, and reported adverse responses of patients to drugs targeting CSRs.
