## Supplementary File 2 for "A Machine Learning and Bioinformatic Analysis Reveals an Associated between Cell Surface Receptor Transcript Levels with Drug Response of Breast Cancer Cells and the Drug Off-Target Effects"

### Sheet: Up Genes - BRCA vs All Normal
HugoSymbol	AdiposeTissue	AdrenalGland	Bladder	Blood	BloodVessel	BoneMarrow	Brain	Breast	CervixUteri	Colon	Esophagus	FallopianTube	Heart	Kidney	Liver	Lung	Muscle	Nerve	Ovary	Pancreas	Pituitary	Prostate	SalivaryGland	Skin	SmallIntestine	Spleen	Stomach	Testis	Thyroid	Uterus	Vagina
AGR3	11.915	12.7497	5.27928	10.0756	12.7891	13.3343	10.3375	5.12079	6.24057	2.76555	9.06644	4.31173	11.9135	7.23431	10.765	3.14364	11.9142	12.3576	10.7969	6.26488	4.28989	7.65442	3.98372	9.21212	1.88546	12.8837	4.12474	11.8211	6.98811	10.3418	11.3689
CLDN6	7.32698	7.30526	7.50512	5.26419	6.75202	3.03247	2.62407	7.3234	6.65901	7.00607	7.53505	7.98875	5.87968	4.48047	5.06102	5.60196	5.38485	7.36909	7.79243	2.11685	3.10884	6.83519	6.02525	6.06662	7.37841	7.73932	6.25107	2.14092	5.69973	6.73919	7.21659
CSN2	14.4636	15.2315	12.2805	14.4859	14.7053	15.4546	13.5388	3.06989	14.5651	12.6987	14.1681	12.6543	14.3787	16.6014	15.2142	15.3044	12.4913	14.1191	15.7612	13.8694	12.691	12.6985	6.29267	14.3854	13.0414	14.9823	13.288	9.89161	14.9009	14.6172	14.7771
CXCL9	4.09695	8.1749	6.18086	6.35481	5.23046	12.2281	7.07613	5.1599	3.89983	5.42655	5.92299	7.81713	5.47726	4.42575	5.02405	3.12763	6.22806	6.11089	7.75985	6.73782	5.70754	4.59024	5.33764	6.34623	3.74129	3.88537	4.8848	4.92903	3.48924	7.11254	5.96357
DDX58	2.21054	2.3734	2.44807	1.09058	2.35415	5.06926	2.81734	2.20908	2.13094	2.26897	2.25284	2.58946	2.7674	2.19268	1.96169	2.19853	2.28911	2.2452	2.55437	2.05699	2.21371	2.74225	2.55123	2.27847	1.89983	1.96076	2.38467	2.8213	2.61699	2.32754	2.38876
EFNA4	3.6214	1.82972	2.86313	2.32172	3.95636	2.35601	4.348	2.51633	1.98228	2.23044	2.23063	2.99451	3.49572	2.76912	2.2699	3.28953	4.7203	3.75345	2.15393	2.79959	3.8472	2.24992	1.7053	1.06737	1.88701	2.68902	2.70918	3.43713	2.68088	2.87183	1.6182
ERBB2	4.85725	5.69694	2.86408	5.39892	3.04754	5.89058	4.87568	3.56027	3.28021	3.01533	2.64196	3.68721	2.8081	2.22785	3.50107	3.66814	3.96082	2.42508	3.89126	3.08631	4.1423	2.70478	2.36447	2.43738	2.79125	5.48733	3.10408	4.20852	2.59192	3.82712	2.73353
ERBB3	6.35446	7.31986	2.4113	8.13915	6.39383	5.49919	2.83423	3.00021	3.09401	1.91409	2.1669	5.36243	4.98194	2.77833	1.06211	3.4468	5.83615	1.1883	6.61788	1.61537	6.15314	2.4877	1.41062	1.92039	1.41689	8.9798	1.30475	5.8933	4.35252	6.4984	2.10088
FKBP4	2.94005	2.41339	2.61974	1.44655	2.60526	1.75914	1.50041	2.80735	2.39628	2.56613	2.1077	2.88529	2.27605	1.6521	1.57736	2.69797	1.407	2.75107	2.53626	1.8701	2.22175	2.35151	2.33385	2.38192	3.09234	3.07034	1.85562	1.66173	2.25889	2.63288	2.04391
FPR3	1.71571	1.88443	3.53736	3.01199	2.28087	2.36535	5.63119	2.95046	4.22707	2.88673	3.60561	3.5231	3.37721	3.3659	3.39561	1.27228	4.91942	3.18209	4.44695	3.63984	4.52109	4.17398	2.94067	4.65715	2.25378	1.80685	3.64707	3.92864	4.01505	4.39379	4.07783
FRS2	2.01533	1.89911	2.07091	3.05873	1.94129	2.50967	1.33433	1.85511	1.97793	2.23825	2.13633	1.96013	2.3552	2.77705	2.09404	2.38953	1.91676	1.60575	1.79307	2.37289	2.29862	2.38929	2.0819	1.93075	2.23132	2.78088	2.31683	2.31964	2.24214	1.87436	2.09213
GNAT3	3.23251	7.36509	8.82508	6.92008	7.50852	8.47837	7.40071	4.0021	6.70417	6.52109	8.15746	9.95641	5.34062	8.86086	8.66361	7.38241	6.40209	8.23173	7.01909	6.39344	9.42276	7.10177	7.79661	7.19025	1.8004	7.58134	6.57967	1.57444	3.30388	8.93011	6.38934
HCAR1	2.56117	7.79526	2.62365	7.34701	6.36253	10.8561	6.59631	1.30394	4.5677	7.47624	7.03087	4.56102	7.50212	4.1511	8.67666	6.29349	8.50292	5.42887	6.49396	8.04795	5.2136	4.3445	2.84501	6.74957	6.80664	2.69702	2.7227	3.66315	3.71835	6.80434	5.59244
IGF1R	2.78166	2.05045	2.06972	1.69085	1.45616	4.81246	2.4184	2.22189	2.36001	2.20285	2.54681	2.21795	2.19271	2.18562	5.36846	2.43017	2.77379	2.45423	1.5792	1.53484	2.22614	1.92496	2.20405	2.17676	2.76993	3.01071	2.15626	2.14802	1.81736	1.94126	2.19381
KLK14	4.63544	4.80311	5.13139	4.44748	5.27378	6.5002	2.88149	2.82557	1.66015	4.69761	4.36073	4.25182	4.17624	4.42768	4.4074	4.55232	5.74134	3.51861	3.23086	3.60169	3.79989	3.53043	3.41179	1.23919	4.67759	3.77864	4.1554	2.96027	4.45188	4.08106	1.59697
LRRC15	5.64909	8.56349	8.80209	10.9985	6.58859	11.4205	10.1052	6.21661	8.1677	5.5117	7.00916	7.29291	8.00945	7.97681	8.49253	5.95063	8.23045	9.01675	8.09896	9.90246	9.40449	7.82498	5.18932	3.23329	7.25761	8.08789	5.54168	8.72574	5.0675	8.88895	6.82786
MYO6	2.75686	2.89976	1.90166	3.66089	2.97049	3.35122	1.4351	1.85105	2.36301	2.48224	2.06301	3.07745	3.49714	1.22508	2.32371	1.91758	3.89164	2.75872	3.72226	1.66869	1.83425	2.42182	1.52156	2.17048	1.78249	3.31523	1.89815	1.82321	2.36164	3.43728	2.14534
NPY1R	3.24996	2.74212	7.45068	9.6825	2.73041	9.28914	4.55063	3.36894	5.55224	6.02922	6.46915	4.25216	6.07568	2.77727	4.8226	6.66256	6.77312	5.54627	6.09146	3.37325	5.7583	6.29173	3.63732	4.88423	6.94731	1.19741	6.53096	6.35201	4.6759	4.61181	5.223
PRLR	8.02665	1.94759	5.6028	6.83172	8.58937	12.3038	6.19916	3.40057	1.54234	5.53937	7.07691	4.82189	7.61488	3.99435	3.77015	7.81243	9.32751	7.02477	4.21895	3.53362	3.23305	5.47773	5.14933	5.03882	4.18488	10.1054	4.05172	6.72846	8.68598	2.05203	3.10618
RET	4.5696	2.08565	6.24556	6.58566	6.95742	11.0273	3.05879	4.61051	4.96733	3.49297	4.75167	5.54596	4.46056	4.95077	3.17598	6.43322	4.22073	6.47812	6.01373	4.40552	2.35683	4.26798	4.95753	6.05391	4.33791	7.16983	3.73572	3.43394	5.28262	5.46543	4.46997
SFRP2	2.67517	6.48941	3.34988	6.73881	1.20595	10.2528	6.44165	1.78423	4.11577	2.92205	2.61799	2.65989	6.95495	6.10158	9.39273	3.28759	5.80554	2.70785	6.07481	3.84798	2.82098	3.04995	2.55017	2.96932	3.54974	9.63327	3.85224	8.10022	2.39402	5.33473	2.93198
SGK3	2.74088	2.94555	3.47902	2.63879	2.65769	3.25642	1.35597	1.60345	2.16468	2.7715	3.14603	2.86427	3.1511	2.53852	1.78086	2.56446	3.19411	2.45572	2.62151	1.4112	2.07531	2.58083	2.63721	2.37684	2.60988	2.73846	2.64322	2.14389	2.24382	2.75115	2.47918
SLC39A6	5.43881	5.35995	4.32197	5.83882	5.18022	6.17302	4.92597	4.38221	5.37145	5.95096	5.71154	5.05345	6.07196	5.50117	6.38487	6.11745	5.79118	5.45736	4.65429	5.19586	4.67954	4.10679	4.99165	4.33105	6.38237	6.39616	5.82819	5.62897	5.79252	5.42106	5.52847
TRH	8.65201	8.90483	13.3447	6.73892	9.17932	11.7957	2.7608	4.40992	2.76299	10.3674	10.2521	5.41637	7.36713	7.75091	9.84892	7.04422	9.27663	9.20017	3.0261	9.64301	6.96748	7.59961	5.97511	8.51289	10.7612	8.23305	10.2944	4.08731	9.24785	4.02522	6.06445
UCN3	6.87258	5.20928	8.19635	4.26016	7.1355	6.05304	4.78208	7.84811	7.51933	2.56696	7.19134	7.38672	5.15404	3.93876	7.35631	4.45124	5.20265	6.15984	8.91711	1.19875	1.44351	7.30548	6.77512	6.8192	1.94607	8.67931	4.3946	6.49636	5.38542	8.70203	7.86284

### Sheet: Up Genes Counts- BRCA vs Normal
Tissue	upGenesCount	downGenesCount
AdiposeTissue	493	174
AdrenalGland	556	125
Bladder	442	131
Blood	521	287
BloodVessel	538	139
BoneMarrow	703	82
Brain	465	281
Breast	499	135
CervixUteri	439	148
Colon	459	165
Esophagus	468	153
FallopianTube	417	159
Heart	530	173
Kidney	448	161
Liver	540	179
Lung	456	193
Muscle	599	149
Nerve	540	152
Ovary	557	148
Pancreas	558	126
Pituitary	510	214
Prostate	480	167
SalivaryGland	441	114
Skin	499	141
SmallIntestine	415	211
Spleen	523	260
Stomach	468	147
Testis	484	252
Thyroid	533	150
Uterus	558	127
Vagina	490	152
